# Piwi and piRNAs repress transcription of aberrant rRNA genes containing retrotransposon fragments

**DOI:** 10.1101/2025.04.30.651568

**Authors:** Elena A. Fefelova, Aleksei S. Shatskikh, Elena A. Mikhaleva, Yuri A. Abramov, Sergey A. Lavrov, Sergei A. Pirogov, Valentin A. Poltorachenko, Artem A. Ilin, Phillip D. Zamore, Mikhail S. Klenov

**Affiliations:** Institute of Molecular Genetics, Russian Academy of Sciences, Moscow 123182, Russia; Koltzov Institute of Developmental Biology, Russian Academy of Sciences, 26 Vavilov Street, Moscow 119334, Russia; Department of Molecular Biosciences, Stockholm University, The Wenner-Gren Institute, Stockholm, Sweden; Department of Microbiology, Tumor and Cell Biology, Karolinska Institutet, Stockholm, Sweden; RNA Therapeutics Institute, University of Massachusetts Chan Medical School, 368 Plantation Street, Worcester, MA 01605, USA; Howard Hughes Medical Institute, University of Massachusetts Chan Medical School, 368 Plantation Street, Worcester, MA 01605, USA

**Keywords:** rDNA, ribosome, transposon, piRNA, Piwi, rRNA, nucleolus, regulation of transcription, gene silencing

## Abstract

The genomes of eukaryotes comprise clusters of repeated rRNA genes, including defective copies that are silenced by poorly understood mechanisms. In *Drosophila melanogaster*, many 28S rDNA genes contain insertions of R1 or R2 retrotransposons. R2 elements can only transcribe as part of the pre-rRNA and then excise by the R2 ribozyme. Some rRNA genes carry truncated insertions, creating defective rRNA from which the R2 sequence cannot be excised. Here, we report that in *Drosophila* ovaries, the nuclear protein Piwi loaded with PIWI-interacting RNA (piRNA) is required to repress transcription of rDNA units with extensively truncated R2 insertions (R2short). Without Piwi, R2short-rDNA generates stable aberrant 28S rRNA containing ∼200 nt of R2 sequence. These rRNAs are excluded from cytoplasmic ribosomes and instead accumulate within the nucleoli of germ cells, where they may disrupt nucleolar homeostasis. Overall, our results show the involvement of the piRNA pathway in quality control of ribosomal transcription.
