## Supplementary material for "Piwi and piRNAs repress transcription of aberrant rRNA genes containing retrotransposon fragments": Table S1

### Sheet: S1
					RPM
Library_name	Reference	Dataset	Library type	Line, genotype	Aligned_to_R1		Aligned_to_R2		Aligned_to_rDNA
					plus	minus	plus	minus	plus	minus
armi hemizygote	Ge et al. 2019	SRR8712470	Total small RNA	Act5C-Gal4/+; nos-Gal4-VP16/armi[Delta1]	10330.6	15668.1	360.965	1173.23	13340.4	754.806
armi mutant	Ge et al. 2019	SRR8039725	Total small RNA	UAS-ArmiWT/+; armi[72.1]/armi[Delta1]	17661.6	20963.4	134.339	174.97	5500.54	703.828
wt/42A18.ox.SRA.rep1	Chang et al. 2019	SRR8078508	Total small RNA	w[1118]; P{GSV6}42A18/+; +	7483.3	11109.8	237.582	990.615	12084.7	1259.37
wt/42A18.ox.SRA.rep2	Chang et al. 2019	SRR8078509	Total small RNA	w[1118]; P{GSV6}42A18/+; +	7377.35	10881	237.937	1007.67	11721.6	1344.97
wt/42A18.ox.SRA.rep3	Chang et al. 2019	SRR8078510	Total small RNA	w[1118]; P{GSV6}42A18/+; +	6944.48	10196.7	227.352	963.529	10009.5	1172.59
wt/42A18nos.ox.SRA.rep1	Chang et al. 2019	SRR8078579	Total small RNA	w[1118]; P{GSV6}42A18/nos-GAL4; +	13388.8	16816.2	281.118	1240.9	22164.6	1172.88
wt/42A18nos.ox.SRA.rep2	Chang et al. 2019	SRR8078503	Total small RNA	w[1118]; P{GSV6}42A18/nos-GAL4; +	13559.1	14313.5	258.329	1200.3	28244	1435.61
wt/42A18nos.ox.SRA.rep3	Chang et al. 2019	SRR8078504	Total small RNA	w[1118]; P{GSV6}42A18/nos-GAL4; +	13137.4	16268.5	273.667	1171.75	19774.8	1238.6
wt/42A18.unox.SRA.rep1	Chang et al. 2019	SRR8078500	Total small RNA	w[1118]; P{GSV6}42A18/+; +	6761.87	10044.7	210.437	863.231	29573	1163.8
wt/42A18.unox.SRA.rep2	Chang et al. 2019	SRR8078502	Total small RNA	w[1118]; P{GSV6}42A18/+; +	6634.34	9840.87	201.905	840.099	30930.5	1190.94
wt/42A18.unox.SRA.rep3	Chang et al. 2019	SRR8078528	Total small RNA	w[1118]; P{GSV6}42A18/+; +	6407.78	9285.97	196.719	828.471	24966.7	1021.23
wt/42A18nos.unox.SRA.rep1	Chang et al. 2019	SRR8078505	Total small RNA	w[1118]; P{GSV6}42A18/nos-GAL4; +	11816.2	13332.4	189.439	925.259	45072.9	885.064
wt/42A18nos.unox.SRA.rep2	Chang et al. 2019	SRR8078506	Total small RNA	w[1118]; P{GSV6}42A18/nos-GAL4; +	10112.9	12224.2	184.214	846.614	62631.1	1211.47
wt/42A18nos.unox.SRA.rep3	Chang et al. 2019	SRR8078507	Total small RNA	w[1118]; P{GSV6}42A18/nos-GAL4; +	12151.7	12940.5	179.877	847.726	41214.9	950.843
armi/42A18nos.ox.SRA.rep1	Chang et al. 2019	SRR8078477	Total small RNA	w[1118]; P{GSV6}42A18/nos-GAL4; armi[72.1]/armi[G728E]	5337.49	7415.93	51.4715	60.7154	21017.3	680.6
armi/42A18nos.ox.SRA.rep2	Chang et al. 2019	SRR8078469	Total small RNA	w[1118]; P{GSV6}42A18/nos-GAL4; armi[72.1]/armi[G728E]	5955.99	8718.77	48.4622	59.2868	17707.5	583.786
armi/42A18nos.ox.SRA.rep3	Chang et al. 2019	SRR8078468	Total small RNA	w[1118]; P{GSV6}42A18/nos-GAL4; armi[72.1]/armi[G728E]	6124.16	8776.59	59.3926	58.2061	16311	582.061
piwi/42A18.ox.SRA.rep1	Chang et al. 2019	SRR8078532	Total small RNA	w[1118]; piwi[2], P{GSV6}42A18/+; +	214068	361081	4091	12626	754530	32066
piwi/42A18.ox.SRA.rep2	Chang et al. 2019	SRR8078533	Total small RNA	w[1118]; piwi[2], P{GSV6}42A18/+; +	184014	312394	3648	11552	577999	26903
piwi/42A18.ox.SRA.rep3	Chang et al. 2019	SRR8078534	Total small RNA	w[1118]; piwi[2], P{GSV6}42A18/+; +	218907	356860	4145	12531	802312	29393
piwi/42A18nos.ox.SRA.rep1	Chang et al. 2019	SRR8078475	Total small RNA	w[1118]; piwi[2], P{GSV6}42A18/piwi[Nt], nos-GAL4; +	297773	501098	2579	9995	612711	35853
piwi/42A18nos.ox.SRA.rep2	Chang et al. 2019	SRR8078535	Total small RNA	w[1118]; piwi[2], P{GSV6}42A18/piwi[Nt], nos-GAL4; +	260823	448412	2368	8749	898008	31645
piwi/42A18nos.ox.SRA.rep3	Chang et al. 2019	SRR8078545	Total small RNA	w[1118]; piwi[2], P{GSV6}42A18/piwi[Nt], nos-GAL4; +	185622	331108	1477	5188	588109	19475
small RNAs (18-29nt) from control germline knock-down ovaries	Mohn et al. 2014	SRR1187947	Total small RNA	control germline knock down	3872.58	10731.2	44.4377	167.637	28410.1	1277.06
aub hetero	Malone et al. 2009	GSM379052	Total small RNA	aub[HN2]/CyO and aub[QC42]/CyO	9992.78	8473.43	43.6826	78.8296	83782.8	75.817
aub homo	Malone et al. 2009	GSM379053	Total small RNA	aub[HN2]/aub[QC42]	724.051	684.351	10.3976	24.5762	445952	34.0285
spn-E hetero	Malone et al. 2009	GSM379060	Total small RNA	spn-E[1]/TM3 and spn-E[100.37]/TM3	3992.47	7737.08	77.2763	219.909	284334	56.7241
spn-E homo	Malone et al. 2009	GSM379067	Total small RNA	spn-E[1]/spn-E[100.37]	4386.78	4692.15	97.7889	154.404	350093	142.394
small RNAs (18-29nt) from MTD>GFP shRNA	Olivieri et al. 2012	SRR513385	Total small RNA	MTD-GAL4; GFP shRNA	3974.67	11893.2	51.9902	182.26	29523.6	1422.52
small RNAs (18-29nt) from MTD>piwi shRNA	Olivieri et al. 2012	SRR513388	Total small RNA	MTD-GAL4; piwi shRNA	9631.13	19160.7	47.7957	91.0346	256096	686.86
small RNAs (18-29nt) from MTD>armi shRNA	Olivieri et al. 2012	SRR513386	Total small RNA	MTD-GAL4; armi shRNA	1054.52	1628.98	11.1769	11.3765	514019	169.699
small RNAs (18-29nt) from MTD>zuc shRNA	Olivieri et al. 2012	SRR513387	Total small RNA	MTD-GAL4; zuc shRNA	1974.18	2809.59	20.6313	9.83744	430360	239.059
small RNAs (18-29 nt) from control KD ovaries with 2S rRNA depletion	Batki et al. 2019	SRR7985428	Total small RNA	control germline knock down	6089.28	15524	58.5072	149.389	37199.9	2742.22
small RNAs (18-29 nt) from Piwi KD ovaries with 2S rRNA depletion	Batki el al. 2019	SRR7985429	Total small RNA	MTD-GAL4; piwi shRNA	6990.03	22704.3	25.5798	50.8846	118796	2127.32
Ago3-IP small RNA from Ago3[WT] rescue	Wang et al. 2015	SRR1944885	IP (Ago3)	vas>Ago3[WT]/aub>Ago3[WT]; ago3[t2]/ago3[t3]	9679.87	9726.12	231.133	258.835	461953	1216.97
Ago3-IP small RNA from Aub[WT] rescue	Wang et al. 2015	SRR1944890	IP (Ago3)	aub[HN2]/aub[QC42]; Aub[WT]	11786.9	17255.8	56.6774	165.243	18770.2	2479.78
Aub-IP small RNA from Ago3[WT] rescue	Wang et al. 2015	SRR1944884	IP (Aub)	vas>Ago3[WT]/aub>Ago3[WT]; ago3[t2]/ago3[t3]	32830.8	42681.8	472.177	1085.78	30519.3	9401.33
Aub-IP small RNA from Aub[WT] rescue	Wang et al. 2015	SRR1944889	IP (Aub)	aub[HN2]/aub[QC42]; Aub[WT]	15818.4	17313.4	40.088	170.467	12095.4	8943.38
Piwi-IP small RNA from Ago3[WT] rescue	Wang et al. 2015	SRR1944883	IP (Piwi)	vas>Ago3[WT]/aub>Ago3[WT]; ago3[t2]/ago3[t3]	8716.49	16991.7	499.072	1390.64	29000.7	1711.13
Piwi-IP small RNA from Aub[WT] rescue	Wang et al. 2015	SRR1944888	IP (Piwi)	aub[HN2]/aub[QC42]; Aub[WT]	6918.97	7908.14	89.5383	328.784	29915.9	1659.62
MD Ago3-IP	Le Thomas et al. 2014	SRR1524968	IP (Ago3)	MD wild type line	151.418	36.284	2.0579	0	39299.5	6.49863
MD Aub-IP	Le Thomas et al. 2014	SRR1524966	IP (Aub)	MD wild type line	188.387	811.602	0.496191	3.96952	9800.09	181.606
MD Piwi-IP	Le Thomas et al. 2014	SRR1524964	IP (Piwi)	MD wild type line	420.791	1064.19	4.23111	25.6596	3224.65	83.5303
MD total RNA	Le Thomas et al. 2014	SRR1524970	Total small RNA	MD wild type line	5613.77	15068	31.2624	166.653	20831.8	445.85
small RNA-seq:w[1] Ago3-IP	Han et al. 2015	SRR1568761	IP (Ago3)	w[1]	22850	16776.2	33.2199	85.763	58266.5	2572.03
small RNA-seq:w[1] Aub-IP	Han et al. 2015	SRR1568760	IP (Aub)	w[1]	7891.38	29159	22.8183	90.2576	32610	5157.51
small RNA-seq:w[1] Piwi-IP	Han et al. 2015	SRR1568759	IP (Piwi)	w[1]	6255.18	13674.2	41.3268	213.399	44870.6	1269.67
small RNA-seq:w[1]	Han et al. 2015	SRR1568355	Total small RNA	w[1]	9777.86	13582.1	122.695	425.516	16580.4	2469.9
w1118_Ago3IP	Hayashi et al. 2016	SRR3715421	IP (Ago3)	w[1118]	17788.7	11633.4	669.969	120.48	41493.4	637.033
w1118_AubIP	Hayashi et al. 2016	SRR3715420	IP (Aub)	w[1118]	7169.77	16365	115.036	862.995	40707.7	2799.42
w1118_PiwiIP	Hayashi et al. 2016	SRR3715419	IP (Piwi)	w[1118]	6667.86	12151.9	252.308	968.481	52322.5	598.641
