## Supplementary material for "Piwi and piRNAs repress transcription of aberrant rRNA genes containing retrotransposon fragments": Table S3

### Sheet: S3
Designation in the article	alternative name	target	sequence (5’-to-3’)	Amplicon length (bp)
1	R2 for2 El	R2 body1 (long R2)	AGTGGATGATGGCGAGAAAG	117
	R2 rev2 El		GTCTTAGCTTTTTGATGGC
2	R2 s1	R2 body2 (long R2)	TGCTCCCGAAACAACAAACCAC	130
	R2 as1		AACAATGACCACGCAGCCTC
3	R2rR s1	3' R2-28S cotranscripts	ACACACAGTGTTGGCAGACCTA	174
	R2rR as1		CCTTGGCTGTGGTTTCGCT
4	R2rR 5' for1 El	primers to 28S rRNA around R1 and R2 insertion sites	TCAGAACTGGCACGGACTTG	268 for uninserted rRNA
	R2rR as1		CCTTGGCTGTGGTTTCGCT
5	R2rR 5' for1 El	R2 truncated copies (28S-R2short)	TCAGAACTGGCACGGACTTG	322 for R2short in piwi[2] line
	R2 as4		CGGAGGTATGGAAATCTTCG
6	R2rR s1	R2 3' region within R2short	ACACACAGTGTTGGCAGACCTA	50
	R2as4		CGGAGGTATGGAAATCTTCG
7	R2 s4	primers detecting all R2 variants longer than 200 bp	TTGCTTGCTGTCTTGGCATAAC	203
	R2 as4		CGGAGGTATGGAAATCTTCG
RT3	R2rR as1	primer for reverse transcription from 28S rRNA downstream of R2 insertions	CCTTGGCTGTGGTTTCGCT	N/A
RT7	R2 as4	primer for reverse transcription from R2 3' region	CGGAGGTATGGAAATCTTCG	N/A
R1	R1_s1	R1 body	GGTATGCCGAACAGTATCCACAG	132
	R1_as1		AGCCAGTCGTTCTCCTCCAG
pre-rRNA (ITS1-5.8S)	junc3_f	pre-rRNA (ITS1-5.8S)	TGAAACTAAGACATTTCGCAACA	183
	junc3_r		TTCTTCATCGACCCATGAGC
HeT-A	HeT_s2	HeT-A retrotransposon	CGCAAAGACATCTGGAGGACTACC	105
	HeT_as2		TGCCGACCTGCTTGGTATTG
rp49	Rp49_up	rp49 gene	ATGACCATCCGCCCAGCATAC	88
	Rp49_rev2		GCTTAGCATATCGATCCGACTGG
adh	Adh-d3	adh gene	CGGCATCTAAGAAGTGATACTCCCAAAA	116
	Adh-r3		TGAGTGTGCATCGAATCAGCCTTATT
prerRNA FISH probes	ITS2_FISH	smFISH pre-rRNA probe (ITS2)	/Cy5/- GCTAGACATTTCTCAGTATTATTTGATTG -/Cy5/
	Junc2_FISH	smFISH pre-rRNA probe (18S-ITS1)	/Cy5/- AACGGTAAGGATATTATACAATAATGATCC -/Cy5/
	Junc4_FISH	smFISH pre-rRNA probe (ITS2-28S)	CTTAATTAGCATAGTCTTACAACCCTCAAC -/Cy5/
R2short FISH probe	R2_as4_Cy3	smFISH R2 probe	/Cy3/- CGGAGGTATGGAAATCTTCG -/Cy3/
